# Barking Up Inferred Trees: Detecting Signatures of Selection in Dog Genomes Using Ancestral Recombination Graphs

**DOI:** 10.64898/2026.09.02.748875

**Authors:** Jeffrey M. Kidd

## Abstract

Identifying the molecular targets of selection is a major goal of evolutionary studies. Prior studies have employed summary statistics to identify genetic signals associated with the domestication of dogs (*Canis lupus familiaris*) from wolves. Recent computational advances enable new approaches based on Ancestral Recombination Graphs, which model the genealogical relationships of samples throughout the genome. Using Ancestral Recombination Graphs, we identified 285 outlier loci with an unusually recent mean time to the most recent common ancestor (TMRCA) in a geographically diverse set of 40 village dogs as compared to 41 wolves. Loci identified from prior studies are enriched in the tails of the observed TMRCA ratio distribution, indicating convergence among diverse approaches for identifying signals of selection in dogs. The outlier loci we identify are within 50 kb of many genes previously linked to domestication and include genes with functions in neurodevelopment and behavior. This study offers a refined set of candidate regions for future functional dissection of the precise molecular changes selected in the early evolution of dogs.
