## Supplementary Tables for "Barking Up Inferred Trees: Detecting Signatures of Selection in Dog Genomes Using Ancestral Recombination Graphs"

### Sheet: S1
Table S1. Analyzed samples. Information on the 81 analyzed samples is given. Geographic information was reported by Meadows et al.
sampleName	Category	Country/Region	Additional Information
VILLAF000001	Village_Dogs	Afghanistan
VILLAZ000004	Village_Dogs	Azerbaijan
VILLAZ000007	Village_Dogs	Azerbaijan
VILLBZ000001	Village_Dogs	Belize
VILLKH000004	Village_Dogs	Cambodia
VILLCN000002	Village_Dogs	China	Hunan
VILLCN000031	Village_Dogs	China	Sanming, Fujian
VILLCN000046	Village_Dogs	China	Meizhou City, Guangdong
VILLCN000060	Village_Dogs	China	Laibin, Guangxi
VILLCN000064	Village_Dogs	China	Wuzhou, Guangxi
VILLCN000091	Village_Dogs	China	Chenzhou, Hunan
VILLCN000097	Village_Dogs	China	Chenzhou, Hunan
VILLCG000004	Village_Dogs	Congo
VILLCG000006	Village_Dogs	Congo
VILLCG000008	Village_Dogs	Congo
VILLCR000001	Village_Dogs	Costa Rica
VILLFJ000001	Village_Dogs	Fiji
VILLFJ000009	Village_Dogs	Fiji
VILLPF000003	Village_Dogs	French Polynesia
VILLPF000011	Village_Dogs	French Polynesia
VILLPF000012	Village_Dogs	French Polynesia
VILLPF000013	Village_Dogs	French Polynesia
VILLIR000002	Village_Dogs	Iran
VILLIR000008	Village_Dogs	Iran
VILLIR000014	Village_Dogs	Iran
VILLIR000021	Village_Dogs	Iran
VILLIR000022	Village_Dogs	Iran
VILLIR000025	Village_Dogs	Iran
VILLKE000004	Village_Dogs	Kenya
VILLKE000008	Village_Dogs	Kenya
VILLKE000010	Village_Dogs	Kenya
VILLKE000013	Village_Dogs	Kenya
VILLLR000002	Village_Dogs	Liberia
VILLLR000007	Village_Dogs	Liberia
VILLLR000013	Village_Dogs	Liberia
VILLMX000002	Village_Dogs	Mexico
VILLMM000005	Village_Dogs	Myanmar
VILLPE000002	Village_Dogs	Peru
VILLTH000005	Village_Dogs	Thailand
VILLUZ000005	Village_Dogs	Uzbekistan
CLUPAZ000001	Wolf	Azerbaijan
CLUPCN000001	Wolf	China	Heilongjiang
CLUPCN000002	Wolf	China	Qinghai
CLUPCN000003	Wolf	China	Qinghai
CLUPCN000004	Wolf	China	Xinjiang
CLUPCN000005	Wolf	China	Xinjiang
CLUPCN000006	Wolf	China	Xinjiang
CLUPCN000007	Wolf	China	Xinjiang
CLUPCN000009	Wolf	China	Xinjiang
CLUPCN000010	Wolf	China	Xinjiang
CLUPEA000001	Wolf	Eurasia
CLUPEU000002	Wolf	Europe
CLUPGR000001	Wolf	Greece
CLUPIR000001	Wolf	Iran
CLUPIR000002	Wolf	Iran
CLUPIR000003	Wolf	Iran
CLUPIR000004	Wolf	Iran
CLUPIR000005	Wolf	Iran
CLUPIR000006	Wolf	Iran
CLUPKZ000002	Wolf	Kazakhstan
CLUPPT000001	Wolf	Portugal
CLUPPT000002	Wolf	Portugal
CLUPRU000001	Wolf	Russia	Altai Republic
CLUPRU000002	Wolf	Russia	Altai Republic
CLUPRU000003	Wolf	Russia	Altai Republic
CLUPRU000004	Wolf	Russia	Republic of Sakha (Yakutia)
CLUPRU000005	Wolf	Russia	Tver
CLUPRU000006	Wolf	Russia	Velikoluksky
CLUPRU000007	Wolf	Russia	Velikoluksky
CLUPRU000008	Wolf	Russia	Novosokolnichesky
CLUPRU000009	Wolf	Russia
CLUPRU000010	Wolf	Russia
CLUPRU000011	Wolf	Russia
CLUPRU000012	Wolf	Russia
CLUPRU000013	Wolf	Russia
CLUPRU000014	Wolf	Russia
CLUPSE000001	Wolf	Sweden
CLUPTJ000003	Wolf	Tajikistan
CLUPTJ000004	Wolf	Tajikistan	Murghab Atobek concession
CLUPTJ000005	Wolf	Tajikistan	Murghab Atobek concession
CLUPTJ000006	Wolf	Tajikistan	Murghab Atobek concession

### Sheet: S2
Table S2. Candidate selected regions. The coordinates of the regions identified based on the TMRCA ratio is are given, along with the names of genes within 50 kb of each locus.
chrom	begin	end	length	region_id	max_score	gene_count	genes
chr1	1134000	1140000	6000	CDR_1	12.822	4	ATP9B,LOC111091898,LOC119875951,NFATC1
chr1	2452000	2464000	12000	CDR_2	25.8153	2	LOC111090563,LOC119870625
chr1	2494000	2966000	472000	CDR_3	37.3519	6	GALR1,LOC111092137,LOC119869905,LOC119870625,MBP,ZNF236
chr1	3016000	3023000	7000	CDR_4	13.0721	4	LOC102156552,LOC119869861,LOC119870510,ZNF236
chr1	3045000	3046000	1000	CDR_5	12.597	4	LOC102156552,LOC119869861,LOC119870510,ZNF236
chr1	3092000	3097000	5000	CDR_6	14.2117	4	LOC102156552,LOC111092394,LOC119870510,LOC119870626
chr1	3118000	3135000	17000	CDR_7	19.0971	4	LOC111090565,LOC111092394,LOC119870510,LOC119870626
chr1	3193000	3202000	9000	CDR_8	13.6965	2	LOC111090565,ZNF516
chr1	3279000	3280000	1000	CDR_9	11.7565	1	ZNF516
chr1	3300000	3309000	9000	CDR_10	15.4495	1	ZNF516
chr1	3702000	3706000	4000	CDR_11	18.0157	0
chr1	3719000	3720000	1000	CDR_12	12.1366	0
chr1	4344000	4377000	33000	CDR_13	29.2227	1	ZNF407
chr1	6355000	6372000	17000	CDR_14	21.6395	1	CBLN2
chr1	12702000	12709000	7000	CDR_15	16.4568	0
chr1	20644000	20646000	2000	CDR_16	17.1621	0
chr1	21840000	21849000	9000	CDR_17	14.8402	0
chr1	24560000	24561000	1000	CDR_18	11.9184	2	MC5R,RNMT
chr1	28670000	28671000	1000	CDR_19	12.8323	1	PDE7B
chr1	29204000	29219000	15000	CDR_20	14.6673	1	MAP7
chr1	30862000	30863000	1000	CDR_21	12.923	2	ARFGEF3,LOC111095455
chr1	39344000	39346000	2000	CDR_22	16.2088	0
chr1	56001000	56003000	2000	CDR_23	12.0178	1	AFDN
chr1	67824000	67832000	8000	CDR_24	15.5758	0
chr1	67896000	67897000	1000	CDR_25	13.0496	0
chr1	80376000	80389000	13000	CDR_26	12.9455	0
chr1	80533000	80534000	1000	CDR_27	11.6895	1	LOC111096622
chr1	80551000	80558000	7000	CDR_28	13.0892	1	LOC111096622
chr1	80588000	80598000	10000	CDR_29	14.5184	1	LOC111096622
chr1	80612000	80613000	1000	CDR_30	11.6488	1	LOC111096622
chr1	80624000	80711000	87000	CDR_31	25.4605	1	LOC111096622
chr1	80843000	80853000	10000	CDR_32	12.131	1	LOC119870829
chr1	80892000	80893000	1000	CDR_33	11.6731	0
chr1	84980000	85000000	20000	CDR_34	22.8493	0
chr1	92099000	92100000	1000	CDR_35	12.0453	2	LOC111096835,PUM3
chr1	94287000	94288000	1000	CDR_36	14.5932	4	CD274,LOC111096980,PDCD1LG2,PLGRKT
chr1	108195000	108206000	11000	CDR_37	16.1006	10	BCAT2,FGF21,FUT1,HSD17B14,IZUMO1,LOC102157107,NUCB1,PLEKHA4,PPP1R15A,TULP2
chr1	108219000	108221000	2000	CDR_38	15.8189	8	BCAT2,FGF21,FUT1,HSD17B14,IZUMO1,LOC102157107,PLEKHA4,RASIP1
chr1	111940000	111952000	12000	CDR_39	18.9418	3	LOC119865621,ZNF404,ZNF45
chr2	62000	66000	4000	CDR_40	14.6501	0
chr2	4082000	4083000	1000	CDR_41	13.0097	1	CCDC7
chr2	5120000	5154000	34000	CDR_42	27.8553	2	GAD2,LOC119870094
chr2	11795000	11814000	19000	CDR_43	12.6702	1	MALRD1
chr2	22316000	22317000	1000	CDR_44	11.8148	4	LOC119876065,LOC478001,MCM10,UCMA
chr2	44116000	44118000	2000	CDR_45	16.5048	1	LOC111094651
chr2	52494000	52495000	1000	CDR_46	12.7096	1	LOC119870276
chr2	52566000	52587000	21000	CDR_47	17.0056	2	LOC111092497,LOC119870276
chr2	52607000	52610000	3000	CDR_48	17.3021	1	LOC111092497
chr2	55017000	55020000	3000	CDR_49	17.5952	3	LOC106557974,LOC119876072,TNPO1
chr2	82230000	82234000	4000	CDR_50	13.6769	1	KAZN
chr3	24586000	24592000	6000	CDR_51	17.2893	1	XRCC4
chr3	43919000	43924000	5000	CDR_52	27.6631	1	LOC102154570
chr3	43959000	43964000	5000	CDR_53	23.8617	1	LOC102154570
chr3	51009000	51015000	6000	CDR_54	18.746	2	LOC111095216,LOC119876137
chr3	76074000	76075000	1000	CDR_55	19.6993	3	DTHD1,LOC102152443,LOC111095298
chr3	82420000	82421000	1000	CDR_56	12.93	0
chr4	14281000	14282000	1000	CDR_57	11.7617	3	LOC100687708,LOC111095457,TMEM26
chr4	15209000	15215000	6000	CDR_58	18.9268	2	LOC111095463,LOC119871621
chr4	15303000	15308000	5000	CDR_59	18.0713	1	LOC119871460
chr4	22769000	22770000	1000	CDR_60	19.5829	1	UNC5B
chr4	28021000	28022000	1000	CDR_61	12.5445	1	KCNMA1
chr4	28045000	28053000	8000	CDR_62	13.5334	2	KCNMA1,LOC119871485
chr4	32616000	32618000	2000	CDR_63	14.2582	0
chr4	56292000	56305000	13000	CDR_64	13.6995	1	GALNT10
chr4	56789000	56790000	1000	CDR_65	12.4882	1	GRIA1
chr4	60077000	60078000	1000	CDR_66	16.2794	2	PDE6A,PPARGC1B
chr4	74122000	74124000	2000	CDR_67	12.5178	1	PRLR
chr5	17591000	17594000	3000	CDR_68	12.7213	1	LOC119872001
chr5	35411000	35417000	6000	CDR_69	18.9829	0
chr5	35434000	35442000	8000	CDR_70	12.4365	0
chr5	41929000	41931000	2000	CDR_71	14.3931	3	MIR33B,RAI1,SREBF1
chr5	42002000	42015000	13000	CDR_72	14.2181	1	RAI1
chr5	43047000	43063000	16000	CDR_73	13.0538	2	KCNJ12,MIR8869
chr5	77843000	77845000	2000	CDR_74	11.8887	7	LOC111096040,LOC119871958,LOC119872098,TLE7,TRNAL-CAA_1,ZNF19,ZNF23
chr6	2277000	2279000	2000	CDR_75	13.3976	1	GALNT17
chr6	13008000	13010000	2000	CDR_76	17.0447	5	AP5Z1,FOXK1,LOC106558890,LOC119872164,LOC479761
chr6	14568000	14569000	1000	CDR_77	12.7379	2	GNA12,LOC111096235
chr6	22809000	22810000	1000	CDR_78	12.8548	2	LOC102152826,SCNN1G
chr6	23914000	23915000	1000	CDR_79	11.8096	3	LOC479816,PDZD9,UQCRC2
chr6	24241000	24242000	1000	CDR_80	14.5852	2	LOC479817,LOC489979
chr6	24282000	24283000	1000	CDR_81	12.3157	1	LOC489979
chr6	24302000	24310000	8000	CDR_82	14.4289	1	LOC489979
chr6	24343000	24346000	3000	CDR_83	12.6196	1	LOC489979
chr6	24383000	24414000	31000	CDR_84	17.6184	6	ANKS4B,CRYM,LOC111096284,LOC119872183,LOC489979,ZP2
chr6	25316000	25339000	23000	CDR_85	17.2288	2	LOC111096498,LOC119872189
chr6	29377000	29378000	1000	CDR_86	11.7276	1	MRTFB
chr6	47324000	47325000	1000	CDR_87	11.5799	0
chr6	47368000	47377000	9000	CDR_88	31.1175	2	LOC607460,RNPC3
chr6	47439000	47440000	1000	CDR_89	11.9398	2	LOC102152658,RNPC3
chr6	47481000	47488000	7000	CDR_90	14.8902	3	LOC102152658,LOC111096366,RNPC3
chr6	47573000	47601000	28000	CDR_91	20.0525	1	LOC111096366
chr6	47692000	47713000	21000	CDR_92	19.8779	1	LOC111096511
chr6	53915000	53923000	8000	CDR_93	15.1386	1	LOC111096377
chr6	53966000	53976000	10000	CDR_94	17.3535	1	LOC111096377
chr6	54005000	54006000	1000	CDR_95	11.9057	1	LOC111096377
chr6	54279000	54280000	1000	CDR_96	12.6142	4	LOC111096379,LOC119872357,LOC119872358,LOC119876342
chr6	54974000	54976000	2000	CDR_97	11.7135	3	LOC111096385,LOC119872262,SLC44A3
chr7	9803000	9815000	12000	CDR_98	14.6853	6	LOC100688605,LOC102153837,LOC111096619,LOC111096620,LOC119872496,SLC30A1
chr7	28728000	28730000	2000	CDR_99	16.8512	3	C7H1orf112,METTL18,SCYL3
chr7	43991000	44042000	51000	CDR_100	29.0931	2	LOC102156787,LOC111096745
chr7	49766000	49768000	2000	CDR_101	13.2616	1	LOC111096762
chr7	53290000	53303000	13000	CDR_102	12.889	1	KIAA1328
chr7	53338000	53352000	14000	CDR_103	13.9591	2	KIAA1328,TPGS2
chr7	60225000	60241000	16000	CDR_104	14.6915	0
chr7	61837000	61843000	6000	CDR_105	14.9176	3	CHST9,LOC102155178,LOC111096788
chr8	4876000	4879000	3000	CDR_106	22.4489	1	STXBP6
chr8	51581000	51583000	2000	CDR_107	13.715	1	NRXN3
chr9	19425000	19426000	1000	CDR_108	14.4595	4	CFAP97D1,DUSP3,MPP3,SOST
chr9	19905000	19912000	7000	CDR_109	19.5398	7	BRCA1,IFI35,PTGES3L,RND2,RPL27,RUNDC1,VAT1
chr9	25816000	25817000	1000	CDR_110	12.2668	5	FAM117A,KAT7,LOC111097373,LOC119873285,TAC4
chr9	34660000	34662000	2000	CDR_111	20.6412	1	MED13
chr9	34675000	34690000	15000	CDR_112	13.7693	3	INTS2,LOC119873307,MED13
chr10	3971000	3989000	18000	CDR_113	15.445	0
chr10	4112000	4113000	1000	CDR_114	13.3976	0
chr10	4237000	4271000	34000	CDR_115	19.8742	0
chr10	4371000	4374000	3000	CDR_116	19.8928	1	LOC119873559
chr10	28122000	28129000	7000	CDR_117	24.1325	5	CARD10,ELFN2,LOC119873633,LOC119873760,MFNG
chr10	47591000	47601000	10000	CDR_118	15.83	1	PPM1B
chr10	58941000	58942000	1000	CDR_119	11.6013	0
chr11	6743000	6750000	7000	CDR_120	14.1517	1	LOC102152574
chr11	7564000	7567000	3000	CDR_121	14.5545	1	LOC119874021
chr11	11159000	11160000	1000	CDR_122	13.0378	1	LOC102151636
chr11	19000000	19005000	5000	CDR_123	16.9765	0
chr11	19037000	19043000	6000	CDR_124	13.8036	0
chr11	29847000	29850000	3000	CDR_125	12.9453	2	LOC119874073,PTPRD
chr11	37768000	37769000	1000	CDR_126	14.2224	1	SH3GL2
chr11	37825000	37904000	79000	CDR_127	22.9159	3	LOC102156260,LOC119874043,SH3GL2
chr11	37915000	37957000	42000	CDR_128	28.354	1	LOC102156260
chr11	37974000	37981000	7000	CDR_129	26.78	1	LOC102156260
chr11	38022000	38026000	4000	CDR_130	12.4489	1	LOC111098059
chr11	43216000	43222000	6000	CDR_131	15.5496	2	LOC111097944,LOC119874074
chr11	47639000	47640000	1000	CDR_132	11.6856	0
chr11	47787000	47805000	18000	CDR_133	20.5898	3	LOC119874044,LOC119874045,LOC611718
chr11	48929000	48931000	2000	CDR_134	13.1839	1	LOC119874069
chr11	48967000	48968000	1000	CDR_135	12.431	1	LOC119874069
chr11	53082000	53083000	1000	CDR_136	13.3201	3	GNE,LOC111098090,RNF38
chr11	53168000	53170000	2000	CDR_137	14.0104	1	RNF38
chr11	54218000	54236000	18000	CDR_138	16.4903	5	FBXO10,FRMPD1,LOC119873948,LOC119873949,TOMM5
chr12	31256000	31257000	1000	CDR_139	11.8344	0
chr12	31276000	31278000	2000	CDR_140	20.5976	0
chr12	46972000	46980000	8000	CDR_141	14.0975	2	GJB7,ZNF292
chr12	48193000	48199000	6000	CDR_142	13.0962	4	LOC102154882,LOC119874213,LOC119874399,RNGTT
chr12	48294000	48303000	9000	CDR_143	13.8382	1	RNGTT
chr12	48316000	48324000	8000	CDR_144	12.5698	1	RNGTT
chr12	58909000	58910000	1000	CDR_145	13.0499	1	ASCC3
chr13	17955000	17960000	5000	CDR_146	13.574	1	SAMD12
chr13	47606000	47607000	1000	CDR_147	19.2892	0
chr13	55464000	55473000	9000	CDR_148	14.2713	0
chr13	56070000	56071000	1000	CDR_149	12.2253	1	TECRL
chr13	56137000	56157000	20000	CDR_150	35.0675	1	TECRL
chr13	56237000	56238000	1000	CDR_151	12.5448	2	LOC102153987,TECRL
chr14	51069000	51070000	1000	CDR_152	12.6065	3	IMMP2L,LOC102153552,LRRN3
chr14	51137000	51140000	3000	CDR_153	13.1049	2	IMMP2L,LOC102153552
chr14	53759000	53762000	3000	CDR_154	17.8715	2	FOXP2,LOC111098843
chr14	54917000	54927000	10000	CDR_155	15.0858	1	LOC111098712
chr14	60955000	60961000	6000	CDR_156	13.5513	1	LOC102152781
chr15	5337000	5350000	13000	CDR_157	17.9106	0
chr15	5372000	5400000	28000	CDR_158	29.0222	1	GRIK3
chr15	5445000	5460000	15000	CDR_159	14.6179	1	GRIK3
chr15	5562000	5580000	18000	CDR_160	14.3926	1	GRIK3
chr15	5591000	5613000	22000	CDR_161	13.1064	1	GRIK3
chr15	12062000	12063000	1000	CDR_162	12.0638	2	AGBL4,LOC111098971
chr15	18207000	18210000	3000	CDR_163	12.4523	8	LOC102151676,LOC106557526,LOC119877025,LOC475395,METTL17,NDRG2,SLC39A2,TPPP2
chr15	27639000	27640000	1000	CDR_164	11.7927	2	NTS,RASSF9
chr15	27652000	27653000	1000	CDR_165	12.2244	2	NTS,RASSF9
chr15	27678000	27684000	6000	CDR_166	13.5991	1	NTS
chr15	27819000	27829000	10000	CDR_167	17.9697	1	MGAT4C
chr15	46397000	46400000	3000	CDR_168	18.9542	3	ARHGAP10,LOC119869382,PRMT9
chr15	51624000	51625000	1000	CDR_169	13.2887	2	LOC612475,TMEM131L
chr16	8340000	8346000	6000	CDR_170	18.5325	3	MKRN1,RAB19,SLC37A3
chr16	8365000	8402000	37000	CDR_171	18.9147	2	RAB19,SLC37A3
chr16	8615000	8616000	1000	CDR_172	15.0733	4	KDM7A,LOC119869616,PARP12,TBXAS1
chr16	8690000	8753000	63000	CDR_173	28.719	3	LOC111090235,PARP12,TBXAS1
chr16	8767000	8792000	25000	CDR_174	23.1968	1	TBXAS1
chr16	8818000	8827000	9000	CDR_175	16.3315	3	LOC111090236,LOC119869499,TBXAS1
chr16	9209000	9211000	2000	CDR_176	13.6466	6	FMC1,LOC111090238,LOC119869570,LUC7L2,TRNAR-CCU_12,UBN2
chr16	13830000	13832000	2000	CDR_177	14.2767	7	CCM2,LOC111095006,LOC119869668,LOC119869669,NACAD,RAMP3,TBRG4
chr16	14800000	14802000	2000	CDR_178	13.9264	2	LOC119869596,LOC119877095
chr16	14833000	14834000	1000	CDR_179	12.1412	2	LOC119869596,ZNF786
chr16	17436000	17437000	1000	CDR_180	12.1449	0
chr16	17648000	17650000	2000	CDR_181	14.0788	1	LOC119877123
chr16	17670000	17671000	1000	CDR_182	11.9061	1	LOC119877123
chr16	17702000	17706000	4000	CDR_183	15.3808	1	LOC119877123
chr16	42294000	42302000	8000	CDR_184	14.8391	5	FRG1,LOC100683241,LOC111090333,LOC119874658,LOC119877104
chr17	47079000	47083000	4000	CDR_185	18.926	1	LRRTM4
chr18	685000	689000	4000	CDR_186	16.2797	0
chr18	807000	808000	1000	CDR_187	12.0396	0
chr18	821000	828000	7000	CDR_188	14.4128	0
chr18	841000	869000	28000	CDR_189	19.1281	0
chr18	899000	900000	1000	CDR_190	12.3489	1	LOC111090856
chr18	921000	932000	11000	CDR_191	14.5213	1	LOC111090856
chr18	956000	959000	3000	CDR_192	14.9274	1	LOC111090856
chr18	1113000	1114000	1000	CDR_193	12.96	0
chr18	1127000	1135000	8000	CDR_194	18.9572	2	LOC111090792,LOC111090815
chr18	1163000	1178000	15000	CDR_195	18.0114	2	LOC111090792,LOC111090815
chr18	1677000	1684000	7000	CDR_196	12.0607	2	LOC119864093,SPATA48
chr18	1712000	1713000	1000	CDR_197	12.3209	2	LOC119864093,SPATA48
chr18	3028000	3069000	41000	CDR_198	18.4982	0
chr18	3237000	3239000	2000	CDR_199	15.0694	0
chr18	3331000	3374000	43000	CDR_200	18.0749	0
chr18	3449000	3454000	5000	CDR_201	14.0064	0
chr18	3611000	3612000	1000	CDR_202	12.9101	0
chr18	3954000	3955000	1000	CDR_203	11.9851	0
chr18	4196000	4206000	10000	CDR_204	16.0849	0
chr18	4226000	4248000	22000	CDR_205	25.349	0
chr18	4264000	4526000	262000	CDR_206	25.5728	3	LOC111090859,LOC111090861,LOC119864154
chr18	7742000	7743000	1000	CDR_207	11.8096	0
chr18	8041000	8044000	3000	CDR_208	13.8542	1	GLI3
chr18	24414000	24415000	1000	CDR_209	11.8816	1	LOC111090805
chr18	28861000	28864000	3000	CDR_210	15.618	1	LRRC4C
chr18	39215000	39216000	1000	CDR_211	11.7899	5	LOC102156778,LOC111090958,P2RX3,PRG3,SLC43A3
chr18	53995000	53996000	1000	CDR_212	11.6945	3	LGALS12,LOC476047,PLAAT5
chr18	54032000	54033000	1000	CDR_213	13.4732	2	LOC111090855,LOC476047
chr19	4501000	4503000	2000	CDR_214	12.5672	0
chr19	4522000	4525000	3000	CDR_215	16.7355	0
chr19	4552000	4555000	3000	CDR_216	15.2644	2	LOC102156321,LOC119864533
chr19	6191000	6192000	1000	CDR_217	11.7311	0
chr19	26743000	26745000	2000	CDR_218	15.7384	0
chr19	40873000	40875000	2000	CDR_219	13.8972	2	LOC102154415,LOC106560058
chr19	42209000	42219000	10000	CDR_220	15.1645	2	HNMT,LOC119864487
chr20	2114000	2118000	4000	CDR_221	15.3081	3	EEFSEC,RUVBL1,SEC61A1
chr20	2578000	2589000	11000	CDR_222	12.8493	2	LOC111089996,LOC119864620
chr20	2638000	2644000	6000	CDR_223	18.6654	2	LOC111091224,RPN1
chr20	19047000	19048000	1000	CDR_224	11.7691	2	LOC111091268,LOC111091422
chr20	25228000	25234000	6000	CDR_225	18.4909	1	SLC25A26
chr20	57844000	57872000	28000	CDR_226	20.1552	17	ADAMTSL5,APC2,C20H19orf25,DAZAP1,GAMT,LOC111091407,LOC111091408,LOC119864615,MIR8805,NDUFS7,PCSK4,PLK5,PWWP3A,REEP6,RPS15,TRNAF-GAA_3,TRNAN-GUU_12
chr21	3193000	3200000	7000	CDR_227	13.7381	0
chr21	7289000	7301000	12000	CDR_228	19.3445	2	DEUP1,SMCO4
chr21	7321000	7339000	18000	CDR_229	17.0728	2	DEUP1,SMCO4
chr21	7479000	7480000	1000	CDR_230	11.6553	0
chr21	13208000	13209000	1000	CDR_231	13.4622	3	CCDC81,LOC111091498,ME3
chr22	7184000	7205000	21000	CDR_232	18.9452	1	ENOX1
chr22	11253000	11263000	10000	CDR_233	14.3103	2	LOC111091830,LOC119865275
chr22	11282000	11299000	17000	CDR_234	22.5728	1	LOC111091830
chr22	14626000	14647000	21000	CDR_235	13.9342	0
chr22	14659000	14690000	31000	CDR_236	22.0545	1	LOC119865130
chr22	28408000	28411000	3000	CDR_237	15.4823	2	KLF12,LOC111091651
chr22	30494000	30496000	2000	CDR_238	13.1732	0
chr22	31180000	31181000	1000	CDR_239	12.9308	1	SCEL
chr23	16430000	16435000	5000	CDR_240	15.2679	0
chr23	21111000	21112000	1000	CDR_241	11.9903	0
chr23	30348000	30353000	5000	CDR_242	17.2962	0
chr23	50805000	50806000	1000	CDR_243	12.4055	2	LOC102153563,TIPARP
chr24	7398000	7399000	1000	CDR_244	11.8905	1	MACROD2
chr24	17467000	17481000	14000	CDR_245	15.2627	0
chr24	17523000	17536000	13000	CDR_246	15.3376	1	LOC119865540
chr24	17566000	17572000	6000	CDR_247	16.577	2	LOC111092127,LOC119865540
chr24	37700000	37701000	1000	CDR_248	16.502	3	LOC102152749,PARD6B,RIPOR3
chr25	23345000	23347000	2000	CDR_249	13.5394	1	GALNTL6
chr25	47212000	47224000	12000	CDR_250	21.2853	2	AGAP1,LOC102155115
chr26	11914000	11915000	1000	CDR_251	13.928	1	TBX5
chr26	12093000	12094000	1000	CDR_252	13.1167	1	LOC119866158
chr26	26716000	26717000	1000	CDR_253	16.0675	2	LOC119869150,LOC119877620
chr26	29061000	29062000	1000	CDR_254	16.0759	4	LOC111092524,LOC119877561,LOC119877562,LOC119877612
chr27	31917000	31919000	2000	CDR_255	12.9924	2	CPNE8,LOC119866309
chr28	8524000	8525000	1000	CDR_256	17.2598	1	PLCE1
chr28	9460000	9461000	1000	CDR_257	12.6466	2	ENTPD1,LOC102151298
chr28	37835000	37856000	21000	CDR_258	17.7464	0
chr29	8960000	8969000	9000	CDR_259	14.2899	0
chr29	9952000	9953000	1000	CDR_260	14.3478	2	LOC119866669,NSMAF
chr29	31075000	31128000	53000	CDR_261	41.1028	1	LOC102153041
chr31	2545000	2547000	2000	CDR_262	13.9138	1	CADM2
chr31	17357000	17359000	2000	CDR_263	11.8295	1	NCAM2
chr31	17905000	17928000	23000	CDR_264	28.3066	1	NCAM2
chr31	25996000	26012000	16000	CDR_265	19.1627	1	LOC111093557
chr31	26763000	26764000	1000	CDR_266	11.7511	1	TIAM1
chr31	39803000	39804000	1000	CDR_267	11.6379	5	DIP2A,LOC106558111,LOC119867114,PRMT2,S100B
chr31	39816000	39817000	1000	CDR_268	13.4279	4	LOC106558111,LOC119867114,PRMT2,S100B
chr33	3307000	3308000	1000	CDR_269	12.6117	1	LOC111093769
chr34	3777000	3779000	2000	CDR_270	12.2559	4	LOC111093891,LOC119867468,LOC119867544,LOC607300
chr34	7799000	7817000	18000	CDR_271	15.4608	0
chr34	7847000	7848000	1000	CDR_272	11.8485	0
chr34	14830000	14835000	5000	CDR_273	16.6185	1	LOC119867493
chr34	14878000	14892000	14000	CDR_274	18.6367	1	LOC119867493
chr34	30483000	30485000	2000	CDR_275	12.4176	4	LOC111093947,LOC119867556,LOC119867561,SI
chr36	3923000	3928000	5000	CDR_276	17.0899	2	ACVR1,LOC111094310
chr36	15386000	15388000	2000	CDR_277	13.3475	1	MYO3B
chr37	4281000	4307000	26000	CDR_278	15.7746	0
chr37	4345000	4356000	11000	CDR_279	12.9479	0
chr37	5551000	5553000	2000	CDR_280	15.5974	2	DNAH7,LOC102156828
chr37	6804000	6834000	30000	CDR_281	34.631	5	COQ10B,LOC100684762,LOC119867923,LOC119867924,SF3B1
chr37	6848000	6875000	27000	CDR_282	53.4787	6	COQ10B,HSPD1,HSPE1,LOC119867923,LOC119867924,SF3B1
chr37	7605000	7610000	5000	CDR_283	15.8932	1	LOC100686866
chr38	3712000	3713000	1000	CDR_284	11.9363	1	KCNT2
chr38	3730000	3738000	8000	CDR_285	12.6146	1	KCNT2

### Sheet: S3
Table S3. Outlier windows in each village dog population. The mean TMRCA across all autosomal windows and across the 2,229 outlier windows is shown for each village dog population. The number of the outlier windows with a TMRCA ratio, relative to wolves, that exceed that 0.1% and 1% tail for each population is also shown.
	Mean TMRCA (gen)		Number above empirical cutoff
Village Dog Group	all windows	2229 outlier windows	0.001	0.01
Africa	122543	9723.1	1999	2229
Central Asia	126037	10343.7	2140	2229
European Associated	117929	9265.78	1597	2228
East and Southeast Asia	130432	12650.5	2131	2229

### Sheet: S4
Table S4. Comparison of regions identified by previous scans for selection. Details on each study along with the number and fraction of reported intervals that intersect with a window in the upper 0.1%, 1%, and 5% tails of the TMRCA ratio distribution are shown. The mean fraction of permuted intervals intersecting with a TMRCA ratio above the cutoff as well as a p-value based on 100 permutations …
						>0.1%				>1%				>5%
Study Name	Year	Reference	Regions	Total Size	Mean Size	Regions	Fraction	Mean Fraction (permutation)	Permutation P-value	Regions	Fraction	Mean Fraction (permutation)	Permutation P-value	Regions	Fraction	Mean Fraction (permutation)	Permutation P-value
This study	2026	-	285	3073000	10782.5	-	-			-	-			-	-
Pendleton	2018	PMID:29950181	246	11204369	45546.2	36	0.146	0.00695122	0.00990099	128	0.52	0.0558943	0.00990099	201	0.817	0.241585	0.00990099
Rees	2026	bioRxiv 2026.06.18.729863	8	410321	51290.1	2	0.25	0.01	0.019802	6	0.75	0.0525	0.00990099	8	1	0.26	0.00990099
Wang	2013	PMID:23673645	198	29051084	146723	47	0.237	0.015202	0.00990099	131	0.662	0.126869	0.00990099	182	0.919	0.489091	0.00990099
Freedman	2016	PMID:26943675	349	55328411	158534	33	0.095	0.0152722	0.00990099	128	0.367	0.136619	0.00990099	243	0.696	0.498682	0.00990099
Axelsson	2013	PMID:23354050	36	12502248	347285	17	0.472	0.0319444	0.00990099	28	0.778	0.238889	0.00990099	36	1	0.683056	0.00990099
Cagan	2016	PMID:26754411	5	2502092	500418	4	0.8	0.062	0.00990099	5	1	0.314	0.019802	5	1	0.838	0.465347

### Sheet: S5
Supplementary Table S5. Gene ontology analysis Gene Ontology IDs with a significant enrichment for genes located within 50 kb of the identified candidate domestication regions are shown. Only terms with at least 3 identified genes, a Parent-Child p-value less than 0.05, and a permutation p-value below 0.05 are shown.
	GO ID	Description	Identified Genes	Total Genes	Parent-Child P-Value	Permutation P-Value	Genes
Biological Process
	GO:0060828	regulation of canonical Wnt signaling pathway	7	116	0.0369	0.01998	APC2,GLI3,PLEKHA4,RUVBL1,SCEL,SOST,TMEM131L
	GO:0001659	temperature homeostasis	5	92	0.1609	0.038961	FGF21,MC5R,PPARGC1B,PRLR,ZNF516
	GO:0120162	positive regulation of cold-induced thermogenesis	4	55	0.0035	0.023976	FGF21,PPARGC1B,PRLR,ZNF516
	GO:0051250	negative regulation of lymphocyte activation	4	55	0.0058	0.021978	DUSP3,GLI3,PDCD1LG2,TMEM131L
	GO:1903038	negative regulation of leukocyte cell-cell adhesion	4	52	0.0061	0.015984	DUSP3,GLI3,PDCD1LG2,TMEM131L
	GO:0050868	negative regulation of T cell activation	4	45	0.0081	0.010989	DUSP3,GLI3,PDCD1LG2,TMEM131L
	GO:0050866	negative regulation of cell activation	4	71	0.0097	0.048951	DUSP3,GLI3,PDCD1LG2,TMEM131L
	GO:0002695	negative regulation of leukocyte activation	4	61	0.0111	0.032967	DUSP3,GLI3,PDCD1LG2,TMEM131L
	GO:0022408	negative regulation of cell-cell adhesion	4	76	0.106	0.042957	DUSP3,GLI3,PDCD1LG2,TMEM131L
	GO:0009913	epidermal cell differentiation	4	66	0.0405	0.045954	KCNMA1,MYO3B,SCEL,SLC39A2
	GO:0099560	synaptic membrane adhesion	3	16	0.0014	0.038961	ELFN2,LRRC4C,PTPRD
	GO:2001237	negative regulation of extrinsic apoptotic signaling pathway	3	30	0.0095	0.01998	ACVR1,BRCA1,UNC5B
Molecular Function
	GO:0016741	transferase activity, transferring one-carbon groups	7	163	0.0083	0.048951	GAMT,HNMT,METTL17,METTL18,PRMT2,PRMT9,RNMT
	GO:0004653	polypeptide N-acetylgalactosaminyltransferase activity	3	16	0.0011	0.021978	GALNT10,GALNT17,GALNTL6
	GO:0016651	oxidoreductase activity, acting on NAD(P)H	3	32	0.0098	0.033966	ENOX1,NDUFS7,VAT1
Cellular Component
	GO:1990391	DNA repair complex	3	22	0.0018	0.018981	ASCC3,BRCA1,XRCC4
